# Host recovery after skin barrier disruption is individual-specific and associated with microbial functions

**DOI:** 10.64898/2026.03.25.714117

**Authors:** Aarthi Ravikrishnan, Stephen Wearne, Xiuting Li, Ghayathri Balasundaram, Ahmad Nazri Mohamed Naim, Indrik Wijaya, Miao Qin Tay, Alicia Ann May Yap, Poongkulali Rajarahm, Tutie Nooradilah Binte Alui, Connie Tse Kwan Yi, Wan Ling Tan, Yu Zheng Ong, Chris Ho, Bi Renzhe, Amalina Binte Ebrahim Attia, Zhang Ruochong, Steven Thng, Cecilia Brun, Robin Kurfurst, Carine Nizard, Karl Pays, Malini Olivo, Thomas Larry Dawson, John Common, Yi Shan Lim, Niranjan Nagarajan

## Abstract

The human skin is repeatedly exposed to mechanical and environmental stress, particularly in common skin diseases such as eczema, and yet the determinants of recovery remain poorly understood. Using longitudinal, multimodal profiling of skin physiology, structure (Raman spectroscopy), and microbial communities (shotgun metagenomics), we investigated in a human cohort (n=36 subjects, ×2 sites, ×6 timepoints) how host-microbe interactions could jointly shape recovery. Despite baseline variability in physiological parameters, we established that our protocol enables a defined disruption of the stratum corneum. While recovery trajectories for host attributes were notably consistent across age groups and body sites, individual-specific differences in recovery timelines were observed. To assess the role of the skin microbiome, several key time-dependent changes in microbial species were identified including enrichment of select *Cutibacterium* and *Staphylococcus* species and depletion of *Corynebacterium* and *Malassezia* species. Clustering of microbiome stability profiles across subjects and sites identified 6 distinct groups which associate with varying host-recovery patterns and microbial functions. Finally, joint hazards modelling of recovery timing revealed significant contributions from microbial taxa, functions and stability groups, highlighting the under-appreciated role of host-microbial interactions in response to skin stress and in the recovery process.
