## Supplementary Data File 1 for "Host recovery after skin barrier disruption is individual-specific and associated with microbial functions"

### Sheet: Cohort details
Subject ID	Side	Age	Age group
S8	Ventral	59	Old
S8	Dorsal	59	Old
S10	Ventral	61	Old
S10	Dorsal	61	Old
S11	Ventral	56	Old
S11	Dorsal	56	Old
S12	Ventral	59	Old
S12	Dorsal	59	Old
S13	Ventral	60	Old
S13	Dorsal	60	Old
S14	Ventral	60	Old
S14	Dorsal	60	Old
S15	Ventral	55	Old
S15	Dorsal	55	Old
S16	Ventral	58	Old
S16	Dorsal	58	Old
S19	Ventral	60	Old
S19	Dorsal	60	Old
S20	Ventral	63	Old
S20	Dorsal	63	Old
S21	Ventral	60	Old
S21	Dorsal	60	Old
S22	Ventral	59	Old
S22	Dorsal	59	Old
S29	Ventral	64	Old
S29	Dorsal	64	Old
S31	Ventral	63	Old
S31	Dorsal	63	Old
S32	Ventral	64	Old
S32	Dorsal	64	Old
S35	Ventral	56	Old
S35	Dorsal	56	Old
S36	Ventral	57	Old
S36	Dorsal	57	Old
S39	Ventral	63	Old
S39	Dorsal	63	Old
S1	Ventral	30	Young
S1	Dorsal	30	Young
S2	Ventral	27	Young
S2	Dorsal	27	Young
S4	Ventral	21	Young
S4	Dorsal	21	Young
S5	Ventral	21	Young
S5	Dorsal	21	Young
S6	Ventral	27	Young
S6	Dorsal	27	Young
S7	Ventral	27	Young
S7	Dorsal	27	Young
S9	Ventral	25	Young
S9	Dorsal	25	Young
S17	Ventral	28	Young
S17	Dorsal	28	Young
S18	Ventral	24	Young
S18	Dorsal	24	Young
S24	Ventral	31	Young
S24	Dorsal	31	Young
S25	Ventral	22	Young
S25	Dorsal	22	Young
S26	Ventral	24	Young
S26	Dorsal	24	Young
S27	Ventral	25	Young
S27	Dorsal	25	Young
S30	Ventral	22	Young
S30	Dorsal	22	Young
S33	Ventral	27	Young
S33	Dorsal	27	Young
S34	Ventral	25	Young
S34	Dorsal	25	Young
S37	Ventral	21	Young
S37	Dorsal	21	Young
S38	Ventral	28	Young
S38	Dorsal	28	Young
