## Supplementary Data File 4 for "Host recovery after skin barrier disruption is individual-specific and associated with microbial functions"

### Sheet: Old
Feature	Metadata	Value	Coef	Std error	N	N.not.0	pval	qval
Cutibacterium acnes	side	Ventral	-0.0500979	0.0423093	36	36	0.252671	0.559067
Nocardioides rotundus	side	Ventral	0.195095	0.150213	36	19	0.21136	0.559067
Corynebacterium kefirresidentii	side	Ventral	-0.128878	0.0883138	36	33	0.162708	0.559067
Corynebacterium ureicelerivorans	side	Ventral	0.0530669	0.0428981	36	28	0.232887	0.559067
Dermacoccus sp. PAMC28757	side	Ventral	-0.111962	0.0801122	36	35	0.180219	0.559067
Janibacter indicus	side	Ventral	-0.135997	0.0849954	36	20	0.128006	0.559067
Janibacter melonis	side	Ventral	-0.134383	0.1228	36	19	0.289076	0.559067
Staphylococcus haemolyticus	side	Ventral	0.107928	0.0967758	36	20	0.280267	0.559067
Streptococcus mitis	side	Ventral	0.166699	0.145282	36	23	0.267099	0.559067
Streptococcus oralis	side	Ventral	0.200242	0.151388	36	26	0.203452	0.559067
Veillonella parvula	side	Ventral	0.34396	0.13057	36	20	0.0173992	0.559067
Xanthomonas euvesicatoria	side	Ventral	-0.375378	0.18733	36	29	0.0612905	0.559067
Haemophilus parainfluenzae	side	Ventral	0.160889	0.151208	36	22	0.302199	0.559067
Methylobacterium radiodurans	side	Ventral	0.269599	0.157619	36	19	0.105371	0.559067
Methylorubrum populi	side	Ventral	0.191639	0.122832	36	22	0.13714	0.559067
Paracoccus sanguinis	side	Ventral	0.209939	0.124547	36	26	0.110134	0.559067
Paracoccus yeei	side	Ventral	0.330243	0.168414	36	28	0.0664853	0.559067
Sphingobium yanoikuyae	side	Ventral	0.163387	0.138374	36	24	0.253953	0.559067
Malassezia restricta	side	Ventral	-0.10232	0.0727284	36	36	0.177484	0.559067
Malassezia arunalokei	side	Ventral	-0.216282	0.164475	36	29	0.205979	0.559067
Dermacoccus nishinomiyaensis	side	Ventral	-0.103058	0.104523	36	35	0.337966	0.585317
Roseomonas sp. FDAARGOS 362	side	Ventral	-0.131866	0.136635	36	21	0.348027	0.585317
Cutibacterium modestum	side	Ventral	-0.0939045	0.100692	36	32	0.364089	0.585708
Corynebacterium matruchotii	side	Ventral	0.0901761	0.126492	36	25	0.48558	0.718658
Micrococcus luteus	side	Ventral	-0.0463237	0.0635285	36	35	0.475819	0.718658
Brevibacterium casei	side	Ventral	0.0697836	0.112101	36	26	0.54187	0.729123
Staphylococcus hominis	side	Ventral	0.067405	0.111017	36	34	0.551769	0.729123
Moraxella osloensis	side	Ventral	-0.0215293	0.0341666	36	36	0.53699	0.729123
Malassezia globosa	side	Ventral	-0.0834353	0.150984	36	28	0.587723	0.749853
Staphylococcus capitis	side	Ventral	-0.0878849	0.174305	36	20	0.620592	0.758157
Brevundimonas sp. PAMC22021	side	Ventral	0.0685041	0.141812	36	21	0.635213	0.758157
Corynebacterium tuberculostearicum	side	Ventral	-0.0475149	0.128181	36	31	0.71545	0.810287
Staphylococcus aureus	side	Ventral	0.0601261	0.181575	36	21	0.744588	0.810287
Roseomonas mucosa	side	Ventral	-0.045652	0.131029	36	23	0.731809	0.810287
Paracoccus contaminans	side	Ventral	-0.0171579	0.129886	36	20	0.896456	0.947682
Staphylococcus epidermidis	side	Ventral	-0.0126597	0.144564	36	33	0.931241	0.957108
Cutibacterium granulosum	side	Ventral	-0.00714748	0.171019	36	21	0.96715	0.96715

### Sheet: Young
Feature	Metadata	Value	Coef	Std error	N	N.not.0	pval	qval
Cutibacterium_acnes	side	Ventral	-0.0159438	0.0383063	36	36	0.682457	0.826133
Cutibacterium_modestum	side	Ventral	-0.199847	0.191773	36	28	0.311957	0.826133
Corynebacterium_tuberculostearicum	side	Ventral	-0.0676256	0.136877	36	33	0.627586	0.826133
Corynebacterium_kefirresidentii	side	Ventral	0.0420187	0.0563779	36	36	0.461208	0.826133
Corynebacterium_segmentosum	side	Ventral	-0.0498199	0.115568	36	27	0.671822	0.826133
Micrococcus_luteus	side	Ventral	-0.0839876	0.0780487	36	33	0.296921	0.826133
Dermacoccus_nishinomiyaensis	side	Ventral	-0.112779	0.133713	36	27	0.410695	0.826133
Brevibacterium_casei	side	Ventral	0.0535469	0.076016	36	19	0.490712	0.826133
Staphylococcus_epidermidis	side	Ventral	0.0628688	0.102694	36	35	0.54851	0.826133
Staphylococcus_capitis	side	Ventral	0.0820556	0.12911	36	33	0.533534	0.826133
Staphylococcus_aureus	side	Ventral	0.199182	0.166435	36	24	0.247826	0.826133
Streptococcus_mitis	side	Ventral	0.145826	0.140814	36	27	0.314901	0.826133
Streptococcus_oralis	side	Ventral	0.176923	0.180533	36	24	0.340825	0.826133
Moraxella_osloensis	side	Ventral	-0.113398	0.108885	36	33	0.312254	0.826133
Xanthomonas_campestris	side	Ventral	-0.13107	0.148437	36	19	0.389549	0.826133
Xanthomonas_euvesicatoria	side	Ventral	-0.293932	0.178274	36	23	0.117552	0.826133
Roseomonas_mucosa	side	Ventral	-0.102	0.193083	36	23	0.604141	0.826133
Malassezia_restricta	side	Ventral	0.0213489	0.0440832	36	36	0.634362	0.826133
Malassezia_globosa	side	Ventral	0.0626544	0.147728	36	34	0.674149	0.826133
Dermacoccus_sp._PAMC28757	side	Ventral	-0.0544835	0.150421	36	27	0.721662	0.829911
Malassezia_arunalokei	side	Ventral	0.0200539	0.104408	36	32	0.849961	0.93091
Cutibacterium_granulosum	side	Ventral	0.0110716	0.184502	36	23	0.952849	0.984662
Staphylococcus_hominis	side	Ventral	0.00294848	0.151128	36	30	0.984662	0.984662
