## Supplementary Data File 6 for "Host recovery after skin barrier disruption is individual-specific and associated with microbial functions"

### Sheet: Legend
This supplementary file provides details about the top features that were important for the prediction of TEWL, Stratum corneum (SC) thickness and Hydration values at the final timepoint of 72 h. Refer to Supplementary Figure 17 for details on the methodology used.

### Sheet: TEWL
Optimising feature combinations
Combination Number	Features
160	tewl_T0_Pre, hydration_T2, Dermacoccus_nishinomiyaensis_T3
371	tewl_T0_Pre, Malassezia_japonica_T0_Post, hydration_T2, Dermacoccus_nishinomiyaensis_T3
375	tewl_T0_Pre, Malassezia_japonica_T0_Post, Dermacoccus_nishinomiyaensis_T3, Malassezia_restricta_T1
378	tewl_T0_Pre, hydration_T2, Dermacoccus_nishinomiyaensis_T3, Malassezia_restricta_T1
43	tewl_T0_Pre, Dermacoccus_nishinomiyaensis_T3
Temporal modelling strategy
Incremental addition of features (Cumulative prediction)
Feature combination	Features
tewl_T0_Pre	tewl_T0_Pre
tewl_T0_Pre, categorical features	tewl_T0_Pre, age_g, side
sc, tewl, categorical features	tewl_T0_Pre, sc_thickness_T0_Pre, age_g, side
TEWL, microbial features till T1, categorical features	tewl_mean_T0_Pre, tewl_mean_T0_Post, tewl_mean_T1, sc_thickness_mean_T0_Pre, sc_thickness_mean_T0_Post, sc_thickness_mean_T1, Cutibacterium_acnes_T0_Pre, Cutibacterium_acnes_T0_Post, Cutibacterium_acnes_T1, Moraxella_osloensis_T0_Pre, Moraxella_osloensis_T0_Post, Moraxella_osloensis_T1, Micrococcus_luteus_T0_Pre, Micrococcus_luteus_T0_Post, Micrococcus_luteus_T1, Dermacoccus_sp._PAMC28757_T0_Pre,…
TEWL, microbial and stratum corneum till T1, categorical features	tewl_mean_T0_Pre, tewl_mean_T0_Post, tewl_mean_T1, Cutibacterium_acnes_T0_Pre, Cutibacterium_acnes_T0_Post, Cutibacterium_acnes_T1, Moraxella_osloensis_T0_Pre, Moraxella_osloensis_T0_Post, Moraxella_osloensis_T1, Micrococcus_luteus_T0_Pre, Micrococcus_luteus_T0_Post, Micrococcus_luteus_T1, Dermacoccus_sp._PAMC28757_T0_Pre, Dermacoccus_sp._PAMC28757_T0_Post, Dermacoccus_sp._PAMC28757_T1, Malassezi…

### Sheet: SC
Optimising feature combinations
Combination Number	Features
571	sc_thickness_T0_Pre, sc_thickness_T2, simpson_T2, Brevundimonas_sp._PAMC22021_T0_Post, shannon_T2
791	sc_thickness_T0_Pre, sc_thickness_T1, sc_thickness_T2, Corynebacterium_kefirresidentii_T2, Brevundimonas_sp._PAMC22021_T0_Post, shannon_T2
803	sc_thickness_T0_Pre, Kocuria_rhizophila_T0_Pre, sc_thickness_T2, simpson_T2, Brevundimonas_sp._PAMC22021_T0_Post, shannon_T2
806	sc_thickness_T0_Pre, Kocuria_rhizophila_T0_Pre, sc_thickness_T2, Corynebacterium_kefirresidentii_T2, Brevundimonas_sp._PAMC22021_T0_Post, shannon_T2
939	sc_thickness_T0_Pre, sc_thickness_T1, Kocuria_rhizophila_T0_Pre, sc_thickness_T2, Corynebacterium_kefirresidentii_T2, Brevundimonas_sp._PAMC22021_T0_Post, shannon_T2
Temporal modelling strategy
Incremental addition of features (Cumulative prediction)
Feature combination	Features
Hydration, SC and TEWL till T2, categorical features	tewl_T0_Pre, tewl_T0_Post, tewl_T1, tewl_T2, hydration_T0_Pre, hydration_T0_Post, hydration_T1, hydration_T2, sc_thickness_T0_Pre, sc_thickness_T0_Post, sc_thickness_T1, sc_thickness_T2, age_g, side
Hydration, SC and TEWL till T3, categorical features	tewl_T0_Pre, tewl_T0_Post, tewl_T1, tewl_T2, tewl_T3, hydration_T0_Pre, hydration_T0_Post, hydration_T1, hydration_T2, hydration_T3, sc_thickness_T0_Pre, sc_thickness_T0_Post, sc_thickness_T1, sc_thickness_T2, sc_thickness_T3, age_g, side
Hydration, SC and TEWL till T4, categorical features	tewl_T0_Pre, tewl_T0_Post, tewl_T1, tewl_T2, tewl_T3, tewl_T4, hydration_T0_Pre, hydration_T0_Post, hydration_T1, hydration_T2, hydration_T3, hydration_T4, sc_thickness_T0_Pre, sc_thickness_T0_Post, sc_thickness_T1, sc_thickness_T2, sc_thickness_T3, age_g, side
Hydration, SC till T1, categorical features	hydration_T0_Pre, hydration_T0_Post, hydration_T1, sc_thickness_T0_Pre, sc_thickness_T0_Post, sc_thickness_T1, age_g, side
Hydration, SC till T2, categorical features	hydration_T0_Pre, hydration_T0_Post, hydration_T1, hydration_T2, sc_thickness_T0_Pre, sc_thickness_T0_Post, sc_thickness_T1, sc_thickness_T2, age_g, side

### Sheet: Hydration
Optimising feature combinations
Combination	Features
141	hydration_T1, hydration_T0_Pre , tewl_T0_Post
351	hydration_T1, hydration_T0_Pre , tewl_T0_Post , tewl_T1
584	hydration_T0_Post , hydration_T1 , hydration_T0_Pre , tewl_T0_Post , Cutibacterium_modestum_T2
821	hydration_T0_Post , hydration_T1 , hydration_T0_Pre , tewl_T0_Post , tewl_T1 , Cutibacterium_modestum_T2
825	hydration_T0_Post , hydration_T1 , hydration_T0_Pre , tewl_T0_Post , Cutibacterium_modestum_T2 , elasticity_T3
Temporal modelling strategy
Incremental addition of features (Cumulative prediction)
Feature combination	Features
Hydration and TEWL till T1, categorical features	tewl_T0_Pre, tewl_T0_Post, tewl_T1, hydration_T0_Pre, hydration_T0_Post, hydration_T1, age_g, side
Hydration and TEWL till T2, categorical features	tewl_T0_Pre, tewl_T0_Post, tewl_T1, tewl_T2, hydration_T0_Pre, hydration_T0_Post, hydration_T1, hydration_T2, age_g, side
Hydration and TEWL till T3, categorical features	tewl_T0_Pre, tewl_T0_Post, tewl_T1, tewl_T2, tewl_T3, hydration_T0_Pre, hydration_T0_Post, hydration_T1, hydration_T2, hydration_T3, age_g, side
Hydration, SC and TEWL till T1, categorical features till T1	tewl_T0_Pre, tewl_T0_Post, tewl_T1, hydration_T0_Pre, hydration_T0_Post, hydration_T1, sc_thickness_T0_Pre, sc_thickness_T0_Post, sc_thickness_T1, age_g, side
